# Multimodal screen reveals noise regulatory proteins

**DOI:** 10.1101/2024.07.17.603871

**Authors:** Óscar García-Blay, Xinyu Hu, Christin L. Wassermann, Tom van Bokhoven, Fréderique M.B. Struijs, Maike M.K. Hansen

## Abstract

Gene-expression noise can influence cell-fate choices across pathology and physiology. However, a crucial question persists: do regulatory proteins or pathways exist that control noise independently of mean expression levels? Our integrative approach, combining single-cell RNA sequencing with proteomics and regulator enrichment analysis, reveals 32 putative noise regulators. SON, a nuclear speckle-associated protein, alters transcriptional noise without changing mean expression levels. Furthermore, SON’s noise regulation can propagate to the protein level. Long-read and total RNA sequencing shows that SON’s noise regulation does not significantly change isoform usage or splicing efficiency. Moreover, SON depletion reduces state-switching in pluripotent mouse embryonic stem cells and impacts their fate choice during differentiation. Collectively, we discover a class of proteins that regulates noise orthogonally to mean expression levels. This work serves as a proof-of-concept that can identify other functional noise-regulators throughout development and disease progression.
