## Supplementary Table 1 for "Multimodal screen reveals noise regulatory proteins"

### Sheet: Sheet1
Noise enhancing regulators versus all regulators in databases
Gene Set	Description	Size	Expect	Ratio	P Value	FDR
GO:0044446	intracellular organelle part	566	171.06	1.1633	5.3134e-05	0.056203
GO:0044422	organelle part	567	171.37	1.1613	6.2999e-05	0.056203
GO:0031974	membrane-enclosed lumen	512	154.74	1.1761	9.7398e-05	0.056203
GO:0043233	organelle lumen	512	154.74	1.1761	9.7398e-05	0.056203
GO:0070013	intracellular organelle lumen	512	154.74	1.1761	9.7398e-05	0.056203
GO:0031981	nuclear lumen	510	154.14	1.1743	0.00012162	0.056203
GO:0005654	nucleoplasm	441	133.28	1.2004	0.00013049	0.056203
GO:0044428	nuclear part	545	164.72	1.1596	0.00015036	0.056665
Mean enhancing regulators versus all regulators in databases
Gene Set	Description	Size	Expect	Ratio	P Value	FDR
GO:0006357	regulation of transcription by RNA polymerase II	751	233.07	1.167	3.5015e-11	1.0557e-07
GO:0006366	transcription by RNA polymerase II	761	236.17	1.1559	1.9631e-10	2.4196e-07
GO:0000981	DNA-binding transcription factor activity, RNA polymerase II-specific	614	190.55	1.228	2.4076e-10	2.4196e-07
GO:0048518	positive regulation of biological process	683	211.97	1.1889	6.0042e-10	3.7726e-07
GO:0043565	sequence-specific DNA binding	733	227.48	1.1649	6.2828e-10	3.7726e-07
GO:1990837	sequence-specific double-stranded DNA binding	587	182.17	1.2351	8.1122e-10	3.7726e-07
GO:0010628	positive regulation of gene expression	616	191.17	1.2188	1.0388e-09	3.7726e-07
GO:0001067	regulatory region nucleic acid binding	613	190.24	1.2195	1.1932e-09	3.7726e-07
GO:0044212	transcription regulatory region DNA binding	613	190.24	1.2195	1.1932e-09	3.7726e-07
GO:0010604	positive regulation of macromolecule metabolic process	631	195.83	1.2102	1.2664e-09	3.7726e-07
GO:0045893	positive regulation of transcription, DNA-templated	603	187.14	1.2237	1.3764e-09	3.7726e-07
GO:0009893	positive regulation of metabolic process	632	196.14	1.2083	1.6386e-09	4.1169e-07
GO:1902680	positive regulation of RNA biosynthetic process	605	187.76	1.2197	2.2934e-09	4.9391e-07
GO:1903508	positive regulation of nucleic acid-templated transcription	605	187.76	1.2197	2.2934e-09	4.9391e-07
GO:0000976	transcription regulatory region sequence-specific DNA binding	583	180.93	1.227	4.123e-09	7.3461e-07
GO:0031325	positive regulation of cellular metabolic process	625	193.97	1.2064	4.1712e-09	7.3461e-07
GO:0051173	positive regulation of nitrogen compound metabolic process	625	193.97	1.2064	4.1712e-09	7.3461e-07
GO:0001012	RNA polymerase II regulatory region DNA binding	573	177.83	1.2315	4.4556e-09	7.3461e-07
GO:0010557	positive regulation of macromolecule biosynthetic process	608	188.69	1.2136	4.873e-09	7.3461e-07
GO:0051254	positive regulation of RNA metabolic process	608	188.69	1.2136	4.873e-09	7.3461e-07
GO:0048522	positive regulation of cellular process	673	208.86	1.1826	5.5151e-09	7.9181e-07
GO:0009891	positive regulation of biosynthetic process	609	189	1.2116	6.2444e-09	8.1856e-07
GO:0031328	positive regulation of cellular biosynthetic process	609	189	1.2116	6.2444e-09	8.1856e-07
GO:0061614	pri-miRNA transcription by RNA polymerase II	29	9	2.6667	7.6057e-09	9.413e-07
GO:0000977	RNA polymerase II regulatory region sequence-specific DNA binding	572	177.52	1.228	8.1047e-09	9.413e-07
GO:0045944	positive regulation of transcription by RNA polymerase II	555	172.24	1.2366	8.1173e-09	9.413e-07
GO:0003690	double-stranded DNA binding	604	187.45	1.211	1.0175e-08	1.1362e-06
GO:0048869	cellular developmental process	563	174.72	1.2305	1.0928e-08	1.1767e-06
GO:0030154	cell differentiation	560	173.79	1.2313	1.2026e-08	1.2503e-06
GO:0045935	positive regulation of nucleobase-containing compound metabolic process	612	189.93	1.2057	1.3012e-08	1.3077e-06
GO:0000987	proximal promoter sequence-specific DNA binding	406	126	1.3095	4.0757e-08	3.964e-06
GO:0000978	RNA polymerase II proximal promoter sequence-specific DNA binding	398	123.52	1.3116	5.653e-08	5.3262e-06
GO:1902895	positive regulation of pri-miRNA transcription by RNA polymerase II	17	5.2759	3.0327	6.8601e-08	6.2676e-06
GO:0001228	DNA-binding transcription activator activity, RNA polymerase II-specific	387	120.1	1.3155	7.9265e-08	7.0289e-06
GO:0071496	cellular response to external stimulus	33	10.241	2.4411	9.6731e-08	8.3327e-06
GO:1902893	regulation of pri-miRNA transcription by RNA polymerase II	24	7.4483	2.6852	1.2487e-07	1.0458e-05
GO:0000785	chromatin	115	35.69	1.7092	1.3862e-07	1.1295e-05
GO:0042221	response to chemical	320	99.31	1.3594	1.5675e-07	1.2437e-05
GO:0031668	cellular response to extracellular stimulus	28	8.6897	2.5317	1.9965e-07	1.5435e-05
GO:0009605	response to external stimulus	152	47.172	1.5899	2.0928e-07	1.5774e-05
GO:0034097	response to cytokine	81	25.138	1.8299	4.6714e-07	3.2754e-05
GO:0008152	metabolic process	910	282.41	1.0623	5.5325e-07	3.7068e-05
GO:0044427	chromosomal part	137	42.517	1.5994	7.0193e-07	4.409e-05
GO:0007154	cell communication	321	99.621	1.325	1.7911e-06	8.8529e-05
GO:0051171	regulation of nitrogen compound metabolic process	893	277.14	1.0645	5.6096e-06	0.00018384
GO:0010033	response to organic substance	273	84.724	1.3455	6.3277e-06	0.00020082
GO:0044093	positive regulation of molecular function	80	24.828	1.7319	8.7648e-06	0.00024468
GO:0042127	regulation of cell proliferation	229	71.069	1.3789	1.1429e-05	0.00029963
GO:0007275	multicellular organism development	665	206.38	1.1387	1.3373e-05	0.00033048
GO:0034101	erythrocyte homeostasis	33	10.241	2.1481	1.9558e-05	0.00046801
GO:0042592	homeostatic process	132	40.966	1.5135	2.6589e-05	0.00062144
GO:0019900	kinase binding	41	12.724	1.9648	5.0661e-05	0.001091
GO:0045639	positive regulation of myeloid cell differentiation	18	5.5862	2.5062	5.1285e-05	0.0010966
GO:0009636	response to toxic substance	35	10.862	2.0254	7.6903e-05	0.0015773
GO:0010631	epithelial cell migration	29	9	2.1111	0.00010897	0.0021333
GO:0031334	positive regulation of protein complex assembly	17	5.2759	2.4641	0.00013311	0.00254
GO:0050793	regulation of developmental process	364	112.97	1.2305	0.00014677	0.0027486
GO:0016043	cellular component organization	312	96.828	1.26	0.00014809	0.0027562
GO:0046683	response to organophosphorus	10	3.1034	2.9	0.00017869	0.0031879
GO:0045862	positive regulation of proteolysis	10	3.1034	2.9	0.00017869	0.0031879
GO:0036293	response to decreased oxygen levels	32	9.931	2.0139	0.00018772	0.0033097
GO:0001817	regulation of cytokine production	53	16.448	1.7631	0.00019866	0.0034824
GO:0010595	positive regulation of endothelial cell migration	12	3.7241	2.6852	0.00025914	0.0042929
GO:0070555	response to interleukin-1	12	3.7241	2.6852	0.00025914	0.0042929
GO:0043620	regulation of DNA-templated transcription in response to stress	22	6.8276	2.197	0.0003194	0.0049385
GO:0071248	cellular response to metal ion	18	5.5862	2.3272	0.00034584	0.0052398
GO:2000145	regulation of cell motility	62	19.241	1.6631	0.00039028	0.0057965
GO:0043233	organelle lumen	512	158.9	1.1517	0.00055758	0.0074386
GO:0006259	DNA metabolic process	76	23.586	1.5687	0.00061017	0.0080335
GO:0048699	generation of neurons	230	71.379	1.2889	0.00061522	0.0080648
GO:0042981	regulation of apoptotic process	161	49.966	1.3609	0.00067547	0.0086294
GO:0071363	cellular response to growth factor stimulus	74	22.966	1.5676	0.0007414	0.0091611
GO:0070167	regulation of biomineral tissue development	13	4.0345	2.4786	0.0008148	0.0097874
GO:0043005	neuron projection	37	11.483	1.8288	0.00084236	0.0099085
GO:0045766	positive regulation of angiogenesis	15	4.6552	2.363	0.0008479	0.0099085
GO:0042594	response to starvation	15	4.6552	2.363	0.0008479	0.0099085
GO:0009299	mRNA transcription	15	4.6552	2.363	0.0008479	0.0099085
GO:0002761	regulation of myeloid leukocyte differentiation	26	8.069	1.9829	0.0011067	0.012358
GO:0044798	nuclear transcription factor complex	97	30.103	1.4616	0.0012617	0.013783
GO:0061180	mammary gland epithelium development	24	7.4483	2.0139	0.0012723	0.013848
GO:0007049	cell cycle	122	37.862	1.3998	0.0013703	0.014756
GO:0071214	cellular response to abiotic stimulus	22	6.8276	2.0505	0.0014496	0.015499
GO:0035239	tube morphogenesis	165	51.207	1.3279	0.0015664	0.016342
GO:0032101	regulation of response to external stimulus	36	11.172	1.7901	0.001621	0.016745
GO:0008544	epidermis development	51	15.828	1.6427	0.001808	0.018172
GO:0052547	regulation of peptidase activity	18	5.5862	2.1481	0.0018111	0.018172
GO:0016477	cell migration	126	39.103	1.381	0.0018141	0.018172
GO:0050678	regulation of epithelial cell proliferation	59	18.31	1.5838	0.002058	0.019796
GO:0006873	cellular ion homeostasis	12	3.7241	2.4167	0.0020814	0.019796
GO:0051427	hormone receptor binding	39	12.103	1.735	0.0021071	0.019915
GO:0097190	apoptotic signaling pathway	44	13.655	1.6843	0.0021838	0.020512
GO:0043065	positive regulation of apoptotic process	67	20.793	1.539	0.0022076	0.020606
GO:0022037	metencephalon development	25	7.7586	1.9333	0.0022943	0.021284
GO:0007565	female pregnancy	25	7.7586	1.9333	0.0022943	0.021284
GO:0001568	blood vessel development	111	34.448	1.3934	0.0026895	0.024351
GO:0009725	response to hormone	125	38.793	1.3662	0.0027073	0.024366
GO:0045990	carbon catabolite regulation of transcription	5	1.5517	3.2222	0.0028143	0.024666
GO:0060537	muscle tissue development	95	29.483	1.4246	0.0030658	0.026374
GO:0048667	cell morphogenesis involved in neuron differentiation	63	19.552	1.5344	0.003233	0.027283
GO:0043009	chordate embryonic development	204	63.31	1.2636	0.0032967	0.027687
GO:0042089	cytokine biosynthetic process	19	5.8966	2.0351	0.0035601	0.029407
GO:0001654	eye development	96	29.793	1.4097	0.00391	0.031383
GO:0044267	cellular protein metabolic process	176	54.621	1.2816	0.0041763	0.033049
GO:0010558	negative regulation of macromolecule biosynthetic process	459	142.45	1.1373	0.0042964	0.033439
GO:0023051	regulation of signaling	188	58.345	1.2683	0.0043821	0.033439
GO:0050769	positive regulation of neurogenesis	72	22.345	1.4769	0.0043916	0.033439
GO:0042446	hormone biosynthetic process	7	2.1724	2.7619	0.0044585	0.033439
GO:0043921	modulation by host of viral transcription	7	2.1724	2.7619	0.0044585	0.033439
GO:0036294	cellular response to decreased oxygen levels	15	4.6552	2.1481	0.0045182	0.033552
GO:0007589	body fluid secretion	13	4.0345	2.2308	0.0049313	0.035315
GO:0032535	regulation of cellular component size	9	2.7931	2.5062	0.0051189	0.035725
GO:0040014	regulation of multicellular organism growth	9	2.7931	2.5062	0.0051189	0.035725
GO:0048145	regulation of fibroblast proliferation	9	2.7931	2.5062	0.0051189	0.035725
GO:0030097	hemopoiesis	137	42.517	1.3171	0.0055161	0.03704
GO:1901652	response to peptide	44	13.655	1.6111	0.0055845	0.037236
GO:0003013	circulatory system process	27	8.3793	1.7901	0.0063589	0.041498
GO:0043062	extracellular structure organization	20	6.2069	1.9333	0.006451	0.041918
GO:0010463	mesenchymal cell proliferation	18	5.5862	1.9691	0.0075501	0.048126
GO:1901214	regulation of neuron death	40	12.414	1.6111	0.0081901	0.051796
GO:0001503	ossification	61	18.931	1.4791	0.0084408	0.05269
GO:0003007	heart morphogenesis	61	18.931	1.4791	0.0084408	0.05269
GO:0044444	cytoplasmic part	240	74.483	1.2083	0.0084823	0.052775
GO:0050877	nervous system process	80	24.828	1.4097	0.0084894	0.052775
GO:0016032	viral process	16	4.9655	2.0139	0.0087705	0.053738
GO:0010648	negative regulation of cell communication	94	29.172	1.3712	0.008787	0.053738
GO:0030323	respiratory tube development	48	14.897	1.544	0.0089588	0.054567
GO:0001659	temperature homeostasis	23	7.1379	1.8213	0.0091307	0.055279
GO:0031329	regulation of cellular catabolic process	23	7.1379	1.8213	0.0091307	0.055279
GO:2000377	regulation of reactive oxygen species metabolic process	14	4.3448	2.0714	0.010079	0.05982
GO:0031625	ubiquitin protein ligase binding	14	4.3448	2.0714	0.010079	0.05982
GO:0061458	reproductive system development	112	34.759	1.3234	0.010955	0.063885
GO:0051049	regulation of transport	73	22.655	1.4125	0.011396	0.065322
GO:0001936	regulation of endothelial cell proliferation	12	3.7241	2.1481	0.011396	0.065322
GO:0002703	regulation of leukocyte mediated immunity	12	3.7241	2.1481	0.011396	0.065322
GO:0006986	response to unfolded protein	12	3.7241	2.1481	0.011396	0.065322
GO:0051338	regulation of transferase activity	26	8.069	1.735	0.011953	0.068252
GO:0050729	positive regulation of inflammatory response	6	1.8621	2.6852	0.012568	0.069529
GO:0048659	smooth muscle cell proliferation	19	5.8966	1.8655	0.013036	0.069866
GO:0048660	regulation of smooth muscle cell proliferation	19	5.8966	1.8655	0.013036	0.069866
GO:0034330	cell junction organization	8	2.4828	2.4167	0.013185	0.069866
GO:0010212	response to ionizing radiation	8	2.4828	2.4167	0.013185	0.069866
GO:0060147	regulation of posttranscriptional gene silencing	8	2.4828	2.4167	0.013185	0.069866
GO:0048588	developmental cell growth	17	5.2759	1.8954	0.015524	0.079873
GO:0043388	positive regulation of DNA binding	17	5.2759	1.8954	0.015524	0.079873
GO:0051216	cartilage development	58	18	1.4444	0.01591	0.081662
GO:0043207	response to external biotic stimulus	50	15.517	1.4822	0.01617	0.082355
GO:0034612	response to tumor necrosis factor	15	4.6552	1.9333	0.018421	0.091497
GO:0007498	mesoderm development	40	12.414	1.5306	0.019143	0.094773
Mean repressing regulators versus all regulators in databases
Gene Set	Description	Size	Expect	Ratio	P Value	FDR
GO:0030182	neuron differentiation	202	12.497	2.3206	8.5546e-07	0.0023551
GO:0021953	central nervous system neuron differentiation	71	4.3925	3.6426	1.5623e-06	0.0023551
GO:0021879	forebrain neuron differentiation	29	1.7941	5.5738	3.1204e-06	0.0030454
GO:0048699	generation of neurons	230	14.229	2.1083	4.5257e-06	0.0030454
GO:0007417	central nervous system development	182	11.26	2.3091	5.202e-06	0.0030454
GO:0030900	forebrain development	99	6.1247	2.9389	8.6363e-06	0.0030454
GO:0021872	forebrain generation of neurons	32	1.9797	5.0512	8.6722e-06	0.0030454
GO:0042221	response to chemical	320	19.797	1.8184	9.4575e-06	0.0030454
GO:0061564	axon development	55	3.4026	3.8206	1.0463e-05	0.0030454
GO:0000981	DNA-binding transcription factor activity, RNA polymerase II-specific	614	37.986	1.3953	1.1846e-05	0.0030454
GO:0022008	neurogenesis	240	14.848	2.0205	1.1878e-05	0.0030454
GO:0021537	telencephalon development	56	3.4645	3.7523	1.2984e-05	0.0030454
GO:0007399	nervous system development	324	20.045	1.796	1.3131e-05	0.0030454
GO:0009612	response to mechanical stimulus	22	1.3611	5.8778	2.1882e-05	0.0043982
GO:0043524	negative regulation of neuron apoptotic process	22	1.3611	5.8778	2.1882e-05	0.0043982
GO:0048663	neuron fate commitment	51	3.1552	3.8033	2.5668e-05	0.0048368
GO:0060322	head development	151	9.3418	2.355	2.9531e-05	0.0052374
GO:0009605	response to external stimulus	152	9.4037	2.3395	3.3021e-05	0.0054387
GO:0007420	brain development	141	8.7231	2.4074	3.4274e-05	0.0054387
GO:0007409	axonogenesis	53	3.2789	3.6598	3.9127e-05	0.0058985
GO:0048667	cell morphogenesis involved in neuron differentiation	63	3.8976	3.3354	5.1253e-05	0.0073584
GO:0120036	plasma membrane bounded cell projection organization	94	5.8154	2.7513	7.581e-05	0.0093058
GO:0048666	neuron development	115	7.1146	2.53	7.7625e-05	0.0093058
GO:0070887	cellular response to chemical stimulus	262	16.209	1.8508	7.9756e-05	0.0093058
GO:0051592	response to calcium ion	9	0.5568	8.98	8.0249e-05	0.0093058
GO:0071277	cellular response to calcium ion	9	0.5568	8.98	8.0249e-05	0.0093058
GO:0030030	cell projection organization	95	5.8773	2.7223	8.6933e-05	0.0097075
GO:0006366	transcription by RNA polymerase II	761	47.08	1.2319	0.00010638	0.011455
GO:0010035	response to inorganic substance	42	2.5984	3.8486	0.00012083	0.012562
GO:0042063	gliogenesis	51	3.1552	3.4863	0.00013998	0.01317
GO:0001228	DNA-binding transcription activator activity, RNA polymerase II-specific	387	23.942	1.5872	0.00014678	0.01317
GO:0010001	glial cell differentiation	43	2.6602	3.7591	0.00014985	0.01317
GO:0014074	response to purine-containing compound	10	0.61866	8.082	0.00015288	0.01317
GO:0046683	response to organophosphorus	10	0.61866	8.082	0.00015288	0.01317
GO:0051591	response to cAMP	10	0.61866	8.082	0.00015288	0.01317
GO:0048513	animal organ development	540	33.408	1.4069	0.00017527	0.014645
GO:0006935	chemotaxis	44	2.7221	3.6736	0.00018458	0.014645
GO:0042330	taxis	44	2.7221	3.6736	0.00018458	0.014645
GO:0140110	transcription regulator activity	745	46.09	1.2367	0.00019045	0.014724
GO:0031175	neuron projection development	81	5.0112	2.7938	0.00020073	0.01513
GO:0007275	multicellular organism development	665	41.141	1.2883	0.00031883	0.018378
GO:0010941	regulation of cell death	175	10.827	2.032	0.00032307	0.018378
GO:0021795	cerebral cortex cell migration	7	0.43306	9.2365	0.00040466	0.021787
GO:0010243	response to organonitrogen compound	67	4.145	2.895	0.00044314	0.022268
GO:0010033	response to organic substance	273	16.889	1.717	0.00050795	0.024701
GO:0010628	positive regulation of gene expression	616	38.11	1.312	0.00057968	0.026888
GO:0046887	positive regulation of hormone secretion	14	0.86613	5.7728	0.0010002	0.041311
GO:0034599	cellular response to oxidative stress	29	1.7941	3.9016	0.0013028	0.049326
GO:0051674	localization of cell	131	8.1045	2.0976	0.0013825	0.049392
GO:0032615	interleukin-12 production	5	0.30933	9.6984	0.0020642	0.065512
GO:0050678	regulation of epithelial cell proliferation	59	3.6501	2.7396	0.0022224	0.067005
GO:0032446	protein modification by small protein conjugation	24	1.4848	4.041	0.0024526	0.069817
GO:0007611	learning or memory	33	2.0416	3.4287	0.002926	0.075401
GO:0071347	cellular response to interleukin-1	11	0.68053	5.8778	0.003158	0.078044
GO:0071363	cellular response to growth factor stimulus	74	4.5781	2.4027	0.0039394	0.090144
GO:0016251	RNA polymerase II general transcription initiation factor activity	12	0.74239	5.388	0.004519	0.093964
