## Supplementary Table 2 for "Multimodal screen reveals noise regulatory proteins"

### Sheet: Sheet1
Noise enhanced targets versus all targets in dataset
Gene Set	Description	Size	Expect	Ratio	P Value	FDR
GO:1900019	regulation of protein kinase C activity	5	0.34456	11.609	0.00010594	0.034747
GO:1900020	positive regulation of protein kinase C activity	5	0.34456	11.609	0.00010594	0.034747
GO:0035249	synaptic transmission, glutamatergic	71	4.8928	2.8614	0.00029481	0.046239
GO:1905330	regulation of morphogenesis of an epithelium	87	5.9954	2.8355	7.7488e-05	0.030384
GO:0050806	positive regulation of synaptic transmission	152	10.475	2.2912	0.00011077	0.034747
GO:0097485	neuron projection guidance	165	11.371	2.2866	6.036e-05	0.025488
GO:0007411	axon guidance	165	11.371	2.2866	6.036e-05	0.025488
GO:0031348	negative regulation of defense response	140	9.6477	2.2803	0.00022612	0.040112
GO:0030324	lung development	172	11.853	2.1935	0.00012236	0.03572
GO:0006836	neurotransmitter transport	210	14.472	2.073	0.00010998	0.034747
GO:0060562	epithelial tube morphogenesis	293	20.191	1.981	2.4891e-05	0.016851
GO:0045785	positive regulation of cell adhesion	289	19.916	1.9583	4.0722e-05	0.020322
GO:0002009	morphogenesis of an epithelium	424	29.219	1.9508	8.1675e-07	0.0022244
GO:0050678	regulation of epithelial cell proliferation	248	17.09	1.9309	0.00020328	0.039246
GO:0030155	regulation of cell adhesion	501	34.525	1.8537	1.0629e-06	0.0022244
GO:0061564	axon development	388	26.738	1.7578	0.00010826	0.034747
GO:0050804	modulation of chemical synaptic transmission	384	26.462	1.7383	0.00016586	0.037162
GO:0007186	G protein-coupled receptor signaling pathway	438	30.184	1.7228	8.0266e-05	0.030387
GO:0098609	cell-cell adhesion	531	36.593	1.7217	1.4689e-05	0.012406
GO:0048729	tissue morphogenesis	520	35.834	1.7023	2.828e-05	0.017249
GO:0007155	cell adhesion	906	62.435	1.6497	2.1303e-07	0.0014504
GO:0022610	biological adhesion	910	62.71	1.6425	2.6421e-07	0.0014504
GO:0009986	cell surface	553	38.109	1.6269	9.2799e-05	0.033961
GO:0120039	plasma membrane bounded cell projection morphogenesis	538	37.075	1.6183	0.00013905	0.03585
GO:0001934	positive regulation of protein phosphorylation	748	51.547	1.5132	0.00013799	0.03585
GO:2000145	regulation of cell motility	712	49.066	1.5082	0.00022652	0.040112
GO:0005102	signaling receptor binding	1060	73.047	1.5059	6.8887e-06	0.0075631
GO:0040011	locomotion	1293	89.104	1.4926	1.0697e-06	0.0022244
GO:0022603	regulation of anatomical structure morphogenesis	829	57.128	1.4879	0.00012363	0.03572
GO:0010562	positive regulation of phosphorus metabolic process	839	57.818	1.4701	0.00018528	0.038381
GO:0006928	movement of cell or subcellular component	1463	100.82	1.4481	1.7037e-06	0.0026722
GO:0051674	localization of cell	1149	79.18	1.4397	3.5153e-05	0.018378
GO:0048870	cell motility	1149	79.18	1.4397	3.5153e-05	0.018378
GO:0023056	positive regulation of signaling	1281	88.277	1.4273	1.9624e-05	0.015389
GO:0010647	positive regulation of cell communication	1275	87.863	1.4227	2.478e-05	0.016851
GO:0009605	response to external stimulus	1535	105.78	1.4086	6.2722e-06	0.0075631
GO:0044459	plasma membrane part	1777	122.46	1.4046	1.2156e-06	0.0022244
GO:0019220	regulation of phosphate metabolic process	1360	93.721	1.3871	5.5219e-05	0.025488
GO:2000026	regulation of multicellular organismal development	1591	109.64	1.3864	1.1955e-05	0.011932
GO:0051174	regulation of phosphorus metabolic process	1361	93.79	1.3861	5.7116e-05	0.025488
GO:0120036	plasma membrane bounded cell projection organization	1246	85.865	1.3859	0.00012249	0.03572
GO:0007399	nervous system development	1844	127.07	1.3771	3.3707e-06	0.0046258
GO:0048584	positive regulation of response to stimulus	1532	105.57	1.3545	7.1826e-05	0.029207
GO:0042995	cell projection	1887	130.04	1.3458	1.3676e-05	0.012406
GO:0007166	cell surface receptor signaling pathway	1762	121.42	1.3424	3.3175e-05	0.018378
GO:0120025	plasma membrane bounded cell projection	1831	126.18	1.3394	2.6092e-05	0.016851
GO:0048468	cell development	1770	121.98	1.3117	0.00013119	0.03585
Gene Set	Description	Size	Expect	Ratio	P Value	FDR
GO:1900019	regulation of protein kinase C activity	5	0.34456	11.609	0.00010594	0.034747
Noise repressed targets versus all targets in dataset
Gene Set	Description	Size	Expect	Ratio	P Value	FDR
GO:0051963	regulation of synapse assembly	88	7.7592	2.5776	6.2823e-05	0.036302
GO:0007416	synapse assembly	129	11.374	2.3738	1.7696e-05	0.019429
GO:0099699	integral component of synaptic membrane	147	12.961	2.2374	2.8578e-05	0.022411
GO:0099240	intrinsic component of synaptic membrane	162	14.284	2.1003	7.2545e-05	0.039824
GO:0098797	plasma membrane protein complex	363	32.007	1.8121	5.8892e-06	0.010776
GO:0005509	calcium ion binding	462	40.736	1.6202	5.6576e-05	0.034508
GO:0019953	sexual reproduction	630	55.549	1.6022	4.6529e-06	0.010776
GO:0048609	multicellular organismal reproductive process	641	56.519	1.5924	5.2907e-06	0.010776
GO:0098660	inorganic ion transmembrane transport	568	50.082	1.5774	2.8124e-05	0.022411
GO:0032504	multicellular organism reproduction	648	57.136	1.5752	8.2296e-06	0.011294
GO:0007276	gamete generation	533	46.996	1.5746	5.3361e-05	0.034508
GO:0044703	multi-organism reproductive process	742	65.424	1.5438	5.5661e-06	0.010776
GO:0007155	cell adhesion	906	79.885	1.4771	7.679e-06	0.011294
GO:0022610	biological adhesion	910	80.237	1.4706	9.459e-06	0.011539
GO:0005887	integral component of plasma membrane	779	68.687	1.4704	4.3026e-05	0.031492
GO:0045597	positive regulation of cell differentiation	812	71.596	1.4526	5.4437e-05	0.034508
GO:0022414	reproductive process	1093	96.373	1.4008	2.5085e-05	0.022411
GO:0000003	reproduction	1094	96.461	1.3995	2.6232e-05	0.022411
GO:0045595	regulation of cell differentiation	1394	122.91	1.3994	1.7846e-06	0.010776
GO:0051704	multi-organism process	1470	129.61	1.3656	5.7679e-06	0.010776
Mean enhanced targets versus all targets in dataset
Gene Set	Description	Size	Expect	Ratio	P Value	FDR
GO:1901618	organic hydroxy compound transmembrane transporter activity	18	0.45873	13.08	3.7597e-06	0.0045865
GO:0050907	detection of chemical stimulus involved in sensory perception	36	0.91747	7.6297	2.9018e-05	0.024507
GO:0005201	extracellular matrix structural constituent	89	2.2682	5.2906	2.5301e-06	0.0034859
GO:0050906	detection of stimulus involved in sensory perception	87	2.2172	4.5102	7.1171e-05	0.048836
GO:0004930	G protein-coupled receptor activity	195	4.9696	3.622	2.5401e-06	0.0034859
GO:0004888	transmembrane signaling receptor activity	402	10.245	2.9282	1.3966e-07	0.00076667
GO:0007186	G protein-coupled receptor signaling pathway	438	11.163	2.5084	7.6546e-06	0.00764
GO:0038023	signaling receptor activity	519	13.227	2.4949	1.2852e-06	0.0028784
GO:0060089	molecular transducer activity	568	14.476	2.2797	8.8767e-06	0.0081215
GO:0005887	integral component of plasma membrane	779	19.853	2.2163	5.4773e-07	0.0020045
GO:0031226	intrinsic component of plasma membrane	833	21.229	2.1197	1.3681e-06	0.0028784
GO:0005615	extracellular space	746	19.012	2.1039	6.6748e-06	0.0073283
GO:0005576	extracellular region	1217	31.015	2.0635	1.5077e-08	0.00016553
GO:0044421	extracellular region part	920	23.446	2.0472	1.5731e-06	0.0028784
GO:0046903	secretion	821	20.923	1.9117	5.9887e-05	0.046304
GO:0044459	plasma membrane part	1777	45.287	1.5678	6.3262e-05	0.046304
Mean repressed targets versus all targets in dataset
Gene Set	Description	Size	Expect	Ratio	P Value	FDR
GO:0004602	glutathione peroxidase activity	18	0.47587	10.507	8.1017e-05	0.025414
GO:0019731	antibacterial humoral response	18	0.47587	10.507	8.1017e-05	0.025414
GO:0019369	arachidonic acid metabolic process	26	0.68737	8.729	4.8168e-05	0.02034
GO:0004984	olfactory receptor activity	27	0.7138	8.4057	6.0562e-05	0.023186
GO:0050911	detection of chemical stimulus involved in sensory perception of smell	27	0.7138	8.4057	6.0562e-05	0.023186
GO:0002673	regulation of acute inflammatory response	32	0.84599	8.2743	1.6202e-05	0.0092655
GO:0022625	cytosolic large ribosomal subunit	49	1.2954	7.7195	4.8309e-07	0.00093716
GO:0004601	peroxidase activity	36	0.95174	7.355	3.6686e-05	0.016111
GO:0019730	antimicrobial humoral response	31	0.81955	7.3211	0.00013777	0.037442
GO:0016684	oxidoreductase activity, acting on peroxide as acceptor	40	1.0575	6.6195	7.4814e-05	0.025414
GO:0006690	icosanoid metabolic process	65	1.7184	5.8193	7.2259e-06	0.0052889
GO:0001653	peptide receptor activity	59	1.5598	5.77	2.2333e-05	0.011145
GO:0009593	detection of chemical stimulus	54	1.4276	5.6038	7.9403e-05	0.025414
GO:0022626	cytosolic ribosome	96	2.538	5.5162	2.1281e-07	0.00093716
GO:0006959	humoral immune response	74	1.9564	5.1116	2.3483e-05	0.011209
GO:0033559	unsaturated fatty acid metabolic process	67	1.7713	5.081	6.3102e-05	0.023186
GO:0003735	structural constituent of ribosome	136	3.5955	4.4501	5.9751e-07	0.00093716
GO:0051606	detection of stimulus	133	3.5161	4.266	2.3074e-06	0.0025332
GO:1901568	fatty acid derivative metabolic process	89	2.3529	4.2501	0.00011703	0.033812
GO:0015934	large ribosomal subunit	107	2.8288	4.2421	2.5181e-05	0.011519
GO:0004930	G protein-coupled receptor activity	195	5.1553	3.6856	1.0167e-06	0.0013502
GO:0044391	ribosomal subunit	171	4.5208	3.5392	1.2228e-05	0.0078973
GO:0015893	drug transport	145	3.8334	3.3913	0.00012354	0.034777
GO:0007600	sensory perception	338	8.9358	2.9097	1.1069e-06	0.0013502
GO:0031012	extracellular matrix	300	7.9312	2.9	4.9336e-06	0.0041666
GO:0004888	transmembrane signaling receptor activity	402	10.628	2.6346	3.0192e-06	0.0027623
GO:0005198	structural molecule activity	504	13.324	2.5517	5.2996e-07	0.00093716
GO:0010817	regulation of hormone levels	352	9.3059	2.4716	6.3355e-05	0.023186
GO:0007186	G protein-coupled receptor signaling pathway	438	11.579	2.4181	1.5149e-05	0.0092401
GO:0038023	signaling receptor activity	519	13.721	2.4051	2.8794e-06	0.0027623
GO:0060089	molecular transducer activity	568	15.016	2.1976	1.8988e-05	0.0099272
GO:0050877	nervous system process	701	18.532	2.1044	8.8537e-06	0.0060753
GO:0044421	extracellular region part	920	24.322	2.0968	3.5367e-07	0.00093716
GO:0005615	extracellular space	746	19.722	2.0789	6.8912e-06	0.0052889
GO:0003008	system process	1130	29.874	1.975	2.9245e-07	0.00093716
GO:0022857	transmembrane transporter activity	703	18.585	1.937	0.00011119	0.032994
GO:0005576	extracellular region	1217	32.174	1.927	3.275e-07	0.00093716
GO:0034220	ion transmembrane transport	776	20.515	1.901	8.5004e-05	0.025924
GO:0055085	transmembrane transport	1052	27.812	1.8337	1.6879e-05	0.0092655
GO:0006811	ion transport	1139	30.112	1.7269	6.8736e-05	0.024343
