## Supplementary Data 1-3 for "Multimodal screen reveals noise regulatory proteins": DataS3.csv

Sample number	Sample Label	Biological replicate	Technical replicate	Treatment Group	Timeserie	Study	TMT pool if any
(Print or clearly write these tags on your samples)	Your own sample label	Association needs to be made with letters and only letters. For each replicate should be a unique letter.	Association needs to be made with letters and only letters. For each replicate should be a unique letter.	Association needs to be made by unique group names.	Association needs to be made by same scale numbers and numbers only	Association needs to be made by numbers and numbers only.	Association needs to be made by numbers and numbers only.
1	C1	A	W	Control	6	1
2	C2	A	X	Control	6	1
3	C3	A	Y	Control	6	1
4	C4	A	Z	Control	6	1
5	3H1	B	W	Treatment	3	1
6	3H2	B	X	Treatment	3	1
7	3H3	B	Y	Treatment	3	1
8	3H4	B	Z	Treatment	3	1
9	6H1	C	W	Treatment	6	1
10	6H2	C	X	Treatment	6	1
11	6H3	C	Y	Treatment	6	1
12	6H4	C	Z	Treatment	6	1
13	9H1	D	W	Treatment	9	1
14	9H2	D	X	Treatment	9	1
15	9H3	D	Y	Treatment	9	1
16	9H4	D	Z	Treatment	9	1
